# Jasmonate-induced prey response in the carnivorous plant *Drosera capensis*

**DOI:** 10.1101/2025.07.18.665637

**Authors:** Zane G. Long, Gemma R. Takahashi, Franchesca M. Cumpio, Omar J. Akbari, Ulysses Castelan, Mark Hadadian, Jonathan V. Le, Aden M. Alemayhu, David E. Einstein, Elliott E. Einstein, Jessica I. Kelz, Ashley O. Kwok, Allison Pineda, Pauniz Shabakesaz, Megha H. Unhelkar, Sofiya M. Woodcock, Carter T. Butts, Rachel W. Martin

**Author notes:** These authors contributed equally to this work (Zane G. Long, Gemma R. Takahashi).

## Abstract

*Drosera capensis* is a carnivorous plant native to South Africa. Central to its prey capture and digestive processes is a complex array of biochemical processes triggering the production of both enzymes and small molecules. These processes are in part activated by the release of jasmonic acid, a plant defense hormone repurposed as a prey detection signal. Here, we use RNASeq and untargeted LC-MS metabolomics to study the response of *D. capensis* to a feeding stimulus. We confirm the expression of digestive proteins predicted in prior genomic work and show up- and downregulation for a number of enzyme classes in response to jasmonic acid. Metabolomics experiments indicate that many small molecules produced during feeding depend on specific nutrient inputs from prey (and not merely a jasmonic acid stimulus). These results shed light on the molecular basis of plant carnivory and the recruitment of existing biochemical pathways to perform specialized functions.
