## Supplementary Data File S1 for "Jasmonate-induced prey response in the carnivorous plant *Drosera capensis*"

	Sirius Feature ID	Feature m/z	Feature RT (min)	Compound Name	Adduct	CSIFingerID Score	Tanimoto Similarity	Molecular Formula	InChI Key	SMILES	Min	Max	Difference	FC	Highest Group	ANOVA p-Value	Compound Class
40/175.1196mz/0.311min	40	175.1196mz	0.311min	Harg	[M + H]+	-81.7	0.859	C6H14N4O2	ODKSFYDXXFIFQN	C(CC(C(=O)O)N)CN=C(N)N	37	33475	33437	894.7	Food Only (BWH)	0	Carboxylic acids and derivatives
198/182.0820mz/0.533min	198	182.0820mz	0.533min	L-Tyr	[M + H]+	-74.8	0.894	C9H11NO3	OUYCCCASQSFEME	C1=CC(=CC=C1CC(C(=O)O)N)O	35	3734	3700	107.6	Fed (BWH) JA Treatment	3.00E-06	Carboxylic acids and derivatives
274/166.0868mz/0.940min	274	166.0868mz	0.940min	L-Phe	[M + H]+	-78.7	0.915	C9H11NO2	COLNVLDHVKWLRT	C1=CC=C(C=C1)CC(C(=O)O)N	159	7438	7278	46.7	Protein (BSA)	1.00E-06	Carboxylic acids and derivatives
371/205.0981mz/1.639min	371	205.0981mz	1.639min	Htrp	[M + H]+	-58	0.926	C11H12N2O2	QIVBCDIJIAJPQS	C1=CC=C2C(=C1)C(=CN2)CC(C(=O)O)N	67	904	837	13.4	Fed (BWH) JA Treatment	0.000759	Carboxylic acids and derivatives
