## Supplementary Data File S2 for "Jasmonate-induced prey response in the carnivorous plant *Drosera capensis*"

Sirius Feature ID	Feature m/z	Feature RT (min)	Compound Name	Adduct	CSIFingerID Score	Tanimoto Similarity	Molecular Formula	InChI Key	SMILES	Min	Max	Difference	FC	Highest Group
533	287.0558	4.364	Fietin	[M + H]+	-29.1	0.86	C15H10O6	XHEFDIBZLJXQHF	C1=CC(=C(C=C1C2=C(C(=O)C3=C(O2)C=C(C=C3)O)O)O)O	313	3728	3415	11.9	Protein (BSA)
535	449.1079	4.366	Cynaroside	[M + H]+	-54.9	0.824	C21H20O11	PEFNSGRTCBGNAN	C1=CC(=C(C=C1C2=CC(=O)C3=C(C=C(C=C3O2)OC4C(C(C(C(O4)CO)O)O)O)O)O)O	97	86068	85971	889.8	Protein (BSA)
564	419.0974	4.609	Cyanidin-3-O-alpha-arabinoside	[M + H]+	-15.9	0.971	C20H18O10	KUCVMQMKRICXJC	C1C(C(C(C(O1)OC2=CC3=C(C=C(C=C3[O+]=C2C4=CC(=C(C=C4)O)O)O)O)O)O)O	567	2705	2139	4.8	Protein (BSA)
592	271.0607	4.844	3,5-Dihydroxy-2-(4-Hydroxyphenyl)Chromen-4-One	[M + H]+	-49.6	0.807	C15H10O5	ZLNYYIOAMRCRGD	C1=CC(=C2C(=C1)OC(=C(C2=O)O)C3=CC=C(C=C3)O)O	556	27236	26680	49	Protein (BSA)
599	449.1083	4.921	Populnin	[M + H]+	-43.4	0.833	C21H20O11	YPWHZCPMOQGCDQ	C1=CC(=CC=C1C2=C(C(=O)C3=C(C=C(C=C3O2)OC4C(C(C(C(O4)CO)O)O)O)O)O)O	195	1127	932	5.8	Protein (BSA)
606	271.0609	5.031	5,7,3'-Trihydroxyisoflavone	[M + H]+	-57.2	0.706	C15H10O5	QZKOCYLFGKLBDU	C1=CC(=CC(=C1)O)C2=COC3=CC(=CC(=C3C2=O)O)O	177	2474	2298	14	Protein (BSA)
658	271.0607	5.462	3,6-dihydroxy-2-(2-hydroxyphenyl)-4H-chromen-4-one	[M + H]+	-58.7	0.713	C15H10O5	SLPZPKKKEQCKDP	C1=CC=C(C(=C1)C2=C(C(=O)C3=C(O2)C=CC(=C3)O)O)O	777	9488	8711	12.2	Protein (BSA)
694	433.1132	5.692	Genistin	[M + H]+	-22.4	0.953	C21H20O10	ZCOLJUOHXJRHDI	C1=CC(=CC=C1C2=COC3=CC(=CC(=C3C2=O)O)OC4C(C(C(C(O4)CO)O)O)O)O	179	4228	4049	23.6	Protein (BSA)
728	433.1131	5.957	Genistin	[M + H]+	-37.6	0.918	C21H20O10	ZCOLJUOHXJRHDI	C1=CC(=CC=C1C2=COC3=CC(=CC(=C3C2=O)O)OC4C(C(C(C(O4)CO)O)O)O)O	86	448	362	5.2	Protein (BSA)
807	627.1564	6.59	5,7-dihydroxy-3-[(3,4,5-trihydroxy-6-{[(3,4,5-trihydroxy-6-methyloxan-2-yl)oxy]methyl}oxan-2-yl)oxy]-2-(3,4,5-trihydroxyphenyl)-4H-chromen-4-one	[M + H]+	-44.8	0.892	C27H30O17	QCIILLDRJZPUDI	CC1C(C(C(C(O1)OCC2C(C(C(C(O2)OC3=C(OC4=CC(=CC(=C4C3=O)O)O)C5=CC(=C(C(=C5)O)O)O)O)O)O)O)O)O	441	4981	4540	11.3	Protein (BSA)
831	319.0451	6.611	Myricetin	[M + H]+	-6.1	0.984	C15H10O8	IKMDFBPHZNJCSN	C1=C(C=C(C(=C1O)O)O)C2=C(C(=O)C3=C(C=C(C=C3O2)O)O)O	5675	194134	188458	34.2	Protein (BSA)
833	503.0799	6.611	Isomyricitrin	[M + Na]+	-54.7	0.892	C21H20O13	FOHXFLPXBUAOJM	C1=C(C=C(C(=C1O)O)O)C2=C(C(=O)C3=C(C=C(C=C3O2)O)O)OC4C(C(C(C(O4)CO)O)O)O	1223	42780	41557	35	Protein (BSA)
835	481.0977	6.611	Isomyricitrin	[M + H]+	-19.8	0.915	C21H20O13	FOHXFLPXBUAOJM	C1=C(C=C(C(=C1O)O)O)C2=C(C(=O)C3=C(C=C(C=C3O2)O)O)OC4C(C(C(C(O4)CO)O)O)O	48	250354	250305	5178.2	Protein (BSA)
880	319.0452	6.848	Myricetin	[M + H]+	-5.7	0.976	C15H10O8	IKMDFBPHZNJCSN	C1=C(C=C(C(=C1O)O)O)C2=C(C(=O)C3=C(C=C(C=C3O2)O)O)O	71	11142	11070	156	Protein (BSA)
881	473.0698	6.848	5,7-dihydroxy-3-[(3,4,5-trihydroxyoxan-2-yl)oxy]-2-(3,4,5-trihydroxyphenyl)-4H-chromen-4-one	[M + Na]+	-34.1	0.94	C20H18O12	SBEOEJNITMVWLK	C1C(C(C(C(O1)OC2=C(OC3=CC(=CC(=C3C2=O)O)O)C4=CC(=C(C(=C4)O)O)O)O)O)O	129	938	809	7.3	Fed (BWH)
940	639.097	7.088	Quercetin 3-(6''-Galloylglucoside)	[M + Na]+	-101.4	0.76	C28H24O16	FMQQLXJREAGPHS	C1=CC(=C(C=C1C2=C(C(=O)C3=C(C=C(C=C3O2)O)O)OC4C(C(C(C(O4)COC(=O)C5=CC(=C(C(=C5)O)O)O)O)O)O)O)O	28	1162	1135	41.9	Fed (BWH) JA Treatment
941	617.1146	7.089	Quercetin 3-(6''-Galloylglucoside)	[M + H]+	-24.5	0.909	C28H24O16	FMQQLXJREAGPHS	C1=CC(=C(C=C1C2=C(C(=O)C3=C(C=C(C=C3O2)O)O)OC4C(C(C(C(O4)COC(=O)C5=CC(=C(C(=C5)O)O)O)O)O)O)O)O	208	14160	13951	67.9	Protein (BSA)
951	633.1434	7.145	Rutin	[M + Na]+	-50.1	0.933	C27H30O16	IKGXIBQEEMLURG	CC1C(C(C(C(O1)OCC2C(C(C(C(O2)OC3=C(OC4=CC(=CC(=C4C3=O)O)O)C5=CC(=C(C=C5)O)O)O)O)O)O)O)O	55	2962	2907	54.1	Protein (BSA)
953	611.1614	7.145	Rutin	[M + H]+	-13.9	0.973	C27H30O16	IKGXIBQEEMLURG	CC1C(C(C(C(O1)OCC2C(C(C(C(O2)OC3=C(OC4=CC(=CC(=C4C3=O)O)O)C5=CC(=C(C=C5)O)O)O)O)O)O)O)O	1785	22337	20552	12.5	Protein (BSA)
985	465.1029	7.258	Hyperin	[M + H]+	-20.4	0.94	C21H20O12	OVSQVDMCBVZWGM	C1=CC(=C(C=C1C2=C(C(=O)C3=C(C=C(C=C3O2)O)O)OC4C(C(C(C(O4)CO)O)O)O)O)O	75	367642	367568	4928.4	Protein (BSA)
986	303.0502	7.258	Quercetin	[M + H]+	-11	0.977	C15H10O7	REFJWTPEDVJJIY	C1=CC(=C(C=C1C2=C(C(=O)C3=C(C=C(C=C3O2)O)O)O)O)O	2607	318394	315787	122.1	Protein (BSA)
998	487.0849	7.261	Hyperin	[M + Na]+	-40	0.979	C21H20O12	OVSQVDMCBVZWGM	C1=CC(=C(C=C1C2=C(C(=O)C3=C(C=C(C=C3O2)O)O)OC4C(C(C(C(O4)CO)O)O)O)O)O	917	64886	63968	70.7	Protein (BSA)
1070	435.0922	7.571	Reinutrin	[M + H]+	-13	0.978	C20H18O11	PZZRDJXEMZMZFD	C1C(C(C(C(O1)OC2=C(OC3=CC(=CC(=C3C2=O)O)O)C4=CC(=C(C=C4)O)O)O)O)O	2059	15452	13393	7.5	Protein (BSA)
1089	287.0555	7.666	Swartziol	[M + H]+	-26.9	0.818	C15H10O6	IYRMWMYZSQPJKC	C1=CC(=CC=C1C2=C(C(=O)C3=C(C=C(C=C3O2)O)O)O)O	502	16555	16053	32.9	Untreated
1095	435.0923	7.692	Reinutrin	[M + H]+	-13.4	0.978	C20H18O11	PZZRDJXEMZMZFD	C1C(C(C(C(O1)OC2=C(OC3=CC(=CC(=C3C2=O)O)O)C4=CC(=C(C=C4)O)O)O)O)O	450	3216	2766	7.2	Protein (BSA)
1135	449.1079	7.822	Trifolin	[M + H]+	-35.6	0.958	C21H20O11	JPUKWEQWGBDDQB	C1=CC(=CC=C1C2=C(C(=O)C3=C(C=C(C=C3O2)O)O)OC4C(C(C(C(O4)CO)O)O)O)O	322	14272	13950	44.3	Untreated
