## Supplementary Data File S3 for "Jasmonate-induced prey response in the carnivorous plant *Drosera capensis*"

Sirius Feature ID	Feature m/z	Feature RT (min)	Compound Name	Adduct	CSIFingerID Score	Tanimoto Similarity	Molecular Formula	InChI Key	SMILES	Min	Max	Difference	FC	Highest Group	Compound Class
1797	518.3254	13.542	LPC 16:0	[M + Na]+	-211	0.734	C24H50NO7P	ASWBNKHCZGQVJV	CCCCCCCCCCCCCCCC(=O)OCC(COP(=O)(O)OCC[N+](C)(C)C)O	181	638	457	3.5	Unfed + Food (BWH)	Glycerophospholipids
1834	452.2778	13.776	(2-aminoethoxy)[3-(hexadec-9-enoyloxy)-2-hydroxypropoxy]phosphinic acid	[M + H]+	-160.7	0.723	C21H42NO7P	DSOWUEHXZJUNID	CCCCCCC=CCCCCCCCC(=O)OCC(COP(=O)(O)OCCN)O	95	686	591	7.2	Unfed + Food (BWH)	Carboxylic acids and derivatives
1855	277.2168	13.938min	octadeca-11,17-dien-9-ynoic acid	[M + H]+	-68	0.716	C18H28O2	PVLHKMGYBLUVEL	C=CCCCCC=CC#CCCCCCCCC(=O)O	51	3100	3050	61.1	Unfed + Food (BWH)	Fatty Acyls
1882	277.2167	14.051	Hexadec-8-enoic acid	[M + Na]+	-179.4	0.71	C16H30O2	NJTVGRDDFBKQLU	CCCCCCCC=CCCCCCCC(=O)O	96	1907	1811	19.8	Unfed + Food (BWH)	Fatty Acyls
2000	520.3405	14.337min	[(2R)-2-hydroxy-3-[(9E,11E)-octadeca-9,11-dienoyl]oxypropyl] 2-(trimethylazaniumyl)ethyl phosphate	[M + H]+	-199.7	0.783	C26H50NO7P	AXFAVZQXPFQIEI	CCCCCCC=CC=CCCCCCCCC(=O)OCC(COP(=O)(O)OCC[N+](C)(C)C)O	253	8193	7940	32.4	Unfed + Food (BWH)	Glycerophospholipids
2084	496.3404	14.567min	LPC 16:0	[M + H]+	-131	0.851	C24H50NO7P	ASWBNKHCZGQVJV	CCCCCCCCCCCCCCCC(=O)OCC(COP(=O)(O)OCC[N+](C)(C)C)O	470	6448	5978	13.7	Unfed + Food (BWH)	Glycerophospholipids
2263	480.3092	14.926	1-Oleoyl-Sn-Glycero-3-Phosphoethanolamine	[M + H]+	-146.8	0.791	C23H46NO7P	PYVRVRFVLRNJLY	CCCCCCCCC=CCCCCCCCC(=O)OCC(COP(=O)(O)OCCN)O	62	2130	2068	34.4	Unfed + Food (BWH)	Carboxylic acids and derivatives
2288	522.356	14.985min	[(2R)-2-hydroxy-3-[(E)-octadec-4-enoyl]oxypropyl] 2-(trimethylazaniumyl)ethyl phosphate	[M + H]+	-177.7	0.745	C26H52NO7P	MQIGDFGLLVBDEC	CCCCCCCCCCCCCC=CCCC(=O)OCC(COP(=O)(O)OCC[N+](C)(C)C)O	124	7011	6887	56.5	Unfed + Food (BWH)	Glycerophospholipids
2967	326.3057	16.359	N-(2-hydroxyethyl)octadec-9-enamide	[M + H]+	-147.1	0.742	C20H39NO2	BOWVQLFMWHZBEF	CCCCCCCCC=CCCCCCCCC(=O)NCCO	186	756	570	4.1	Fed (BWH) JA Treatment	Fatty Acyls
2994	279.2324	16.472	Alpha-Esa	[M + H]+	-106.7	0.703	C18H30O2	CUXYLFPMQMFGPL	CCCCC=CC=CC=CCCCCCCCC(=O)O	63	5803	5740	91.8	Unfed + Food (BWH)	Fatty Acyls
3057	331.2847	16.586	Glyceryl Palmitate	[M + H]+	-123.2	0.826	C19H38O4	QHZLMUACJMDIAE	CCCCCCCCCCCCCCCC(=O)OCC(CO)O	244	1442	1198	5.9	Food Only (BWH)	Glycerolipids
3139	331.2844	16.748	Glyceryl Palmitate	[M + H]+	-98.4	0.826	C19H38O4	QHZLMUACJMDIAE	CCCCCCCCCCCCCCCC(=O)OCC(CO)O	24535	39654	15119	1.6	Unfed + Food (BWH)	Glycerolipids
3193	303.2326	16.829	Icosapent	[M + H]+	-40.7	0.757	C20H30O2	JAZBEHYOTPTENJ	CCC=CCC=CCC=CCC=CCC=CCCCC(=O)O	220	1598	1378	7.3	Unfed + Food (BWH)	Fatty Acyls
3451	359.3157	17.793	Glyceryl Monostearate	[M + H]+	-120.3	0.815	C21H42O4	VBICKXHEKHSIBG	CCCCCCCCCCCCCCCCCC(=O)OCC(CO)O	399	9219	8820	23.1	Food Only (BWH)	Glycerolipids
3531	359.3155	17.95	Glyceryl Monostearate	[M + H]+	-54.9	0.821	C21H42O4	VBICKXHEKHSIBG	CCCCCCCCCCCCCCCCCC(=O)OCC(CO)O	38542	73533	34991	1.9	Unfed + Food (BWH)	Glycerolipids
3569	283.2637	18.109	octadec-10-enoic acid	[M + H]+	-103.5	0.718	C18H34O2	QXJSBBXBKPUZAA	CCCCCCCC=CCCCCCCCCC(=O)O	1014	12685	11671	12.5	Unfed + Food (BWH)	Fatty Acyls
3598	582.583	18.226	N-(1,3-dihydroxyoctadecan-2-yl)nonadecanamide	[M + H]+	-166	0.804	C37H75NO3	ZNVQCANCZXMJOJ	CCCCCCCCCCCCCCCCCCC(=O)NC(CO)C(CCCCCCCCCCCCCCC)O	665	1906	1241	2.9	Food Only (BWH)	Sphingolipids
3775	728.5233	19.532	1,2-Dipentadecanoyl-sn-glycero-3-phosphocholine	[M + Na]+	-307.1	0.808	C38H76NO8P	LJARBVLDSOWRJT	CCCCCCCCCCCCCCC(=O)OCC(COP(=O)(O)OCC[N+](C)(C)C)OC(=O)CCCCCCCCCCCCCC	88	5065	4977	57.6	Fed (BWH) JA Treatment	Glycerophospholipids
3800	613.4834	19.573	1-hydroxy-3-(octadeca-9,12,15-trienoyloxy)propan-2-yl octadeca-9,12,15-trienoate	[M + H]+	-97.8	0.747	C39H64O5	RAPBJBKXYYMYAY	CCC=CCC=CCC=CCCCCCCCC(=O)OCC(CO)OC(=O)CCCCCCCC=CCC=CCC=CCC	55	199634	199579	3604.8	Unfed + Food (BWH)	Fatty Acyls
3805	714.5521	19.573	(2S,3R,4E,8E)-1-(Β-D-Glucopyranosyl)-3-Hydroxy-2-[(R)-2′-Hydroxyhexadecanoyl]Amino-9-Methyl-4,8-Heptadecadiene	[M + H]+	-252.6	0.728	C40H75NO9	WKGKTCZJBHEBEX	CCCCCCCCCCCCCCC(C(=O)NC(COC1C(C(C(C(O1)CO)O)O)O)C(C=CCCC=C(C)CCCCCCCC)O)O	283	8865	8582	31.3	Unfed + Food (BWH)	Sphingolipids
3832	778.5386	19.606	2,3-bis[[(9E,11E,13E)-octadeca-9,11,13-trienoyl]oxy]propyl 2-(trimethylazaniumyl)ethyl phosphate	[M + H]+	-265.1	0.738	C44H76NO8P	GQJQPGHLMIZLHW	CCCCC=CC=CC=CCCCCCCCC(=O)OCC(COP(=O)(O)OCC[N+](C)(C)C)OC(=O)CCCCCCCC=CC=CC=CCCCC	100	35791	35690	356.5	Unfed + Food (BWH)	Glycerophospholipids
3853	704.5236	19.721	[3-decanoyloxy-2-[(Z)-icos-11-enoyl]oxypropyl] 2-(trimethylazaniumyl)ethyl phosphate	[M + H]+	-285.5	0.713	C38H74NO8P	UHVRLTWCSMRCPO	CCCCCCCCCC(=O)OCC(COP(=O)(O)OCC[N+](C)(C)C)OC(=O)CCCCCCCCCC=CCCCCCCCC	35	1823	1789	52.6	Fed (BWH) JA Treatment	Glycerophospholipids
3876	716.5676	19.778	2-hydroxy-N-(3-hydroxy-1-{[3,4,5-trihydroxy-6-(hydroxymethyl)oxan-2-yl]oxy}octadec-4-en-2-yl)hexadecanamide	[M + H]+	-128.8	0.811	C40H77NO9	FMRHRMJAYYLKAI	CCCCCCCCCCCCCCC(C(=O)NC(COC1C(C(C(C(O1)CO)O)O)O)C(C=CCCCCCCCCCCCCC)O)O	85	19819	19734	232.2	Unfed + Food (BWH)	Sphingolipids
3880	754.5381	19.794	[(2R)-3-octadec-17-enoyloxy-2-tetradecanoyloxypropyl] 2-(trimethylazaniumyl)ethyl phosphate	[M + Na]+	-295.4	0.802	C40H78NO8P	JRORHYLZPIFKLC	CCCCCCCCCCCCCC(=O)OC(COC(=O)CCCCCCCCCCCCCCCC=C)COP(=O)(O)OCC[N+](C)(C)C	518	16572	16054	32	Fed (BWH) JA Treatment	Glycerophospholipids
3885	742.5393	19.838	2-[(2-Docosanoyloxy-3-nonanoyloxypropoxy)-hydroxyphosphoryl]oxyethyl-trimethylazanium	[M + Na]+	-326.1	0.796	C39H78NO8P	RGNMOUGZXRAJNF	CCCCCCCCCCCCCCCCCCCCCC(=O)OC(COC(=O)CCCCCCCC)COP(=O)(O)OCC[N+](C)(C)C	98	959	861	9.8	Fed (BWH) JA Treatment	Glycerophospholipids
3899	742.539	19.933	1-Hexadecanoyl-2-pentadecanoyl-sn-glycero-3-phosphocholine	[M + Na]+	-335.8	0.809	C39H78NO8P	NPGWXTIWUUFYAB	CCCCCCCCCCCCCCCC(=O)OCC(COP(=O)(O)OCC[N+](C)(C)C)OC(=O)CCCCCCCCCCCCCC	115	2567	2452	22.4	Fed (BWH) JA Treatment	Glycerophospholipids
3902	415.3785	19.943	Glycerol Behenate	[M + H]+	-151.8	0.745	C25H50O4	OKMWKBLSFKFYGZ	CCCCCCCCCCCCCCCCCCCCCC(=O)OCC(CO)O	159	840	681	5.3	Fed (BWH)	Glycerolipids
3905	688.4923	19.952	1-[(2-azaniumylethyl phosphonato)oxy]-3-(hexadec-9-enoyloxy)propan-2-yl hexadec-9-enoate	[M + H]+	-142	0.782	C37H70NO8P	PGPMCWZMPPZJML	CCCCCCC=CCCCCCCCC(=O)OCC(COP(=O)(O)OCCN)OC(=O)CCCCCCCC=CCCCCCC	239	3800	3561	15.9	Fed (BWH) JA Treatment	Glycerophospholipids
3916	730.5388	20	[(2R)-2,3-di(hexadec-9-enoyloxy)propyl] 2-(trimethylazaniumyl)ethyl phosphate	[M + H]+	-282.2	0.753	C40H76NO8P	GPWHCUUIQMGELX	CCCCCCC=CCCCCCCCC(=O)OCC(COP(=O)(O)OCC[N+](C)(C)C)OC(=O)CCCCCCCC=CCCCCCC	107	19871	19765	186.5	Fed (BWH) JA Treatment	Glycerophospholipids
3925	738.5073	20.02	1,2-di-(9R, 10S-methylene-hexadecanoyl)-sn-glycero-3-phosphoethanolamine	[M + Na]+	-195.5	0.724	C39H74NO8P	FTCITDHJQWUTEF	CCCCCCC1CC1CCCCCCCC(=O)OCC(COP(=O)(O)OCCN)OC(=O)CCCCCCCC2CC2CCCCCC	138	30031	29894	217.9	Unfed + Food (BWH)	Glycerophospholipids
3939	615.4991	20.027	Diglyceride	[M + H]+	-98.8	0.775	C39H66O5	PGXBELQFNRPKBC	CCCCCC=CCC=CCCCCCCCC(=O)OCC(CO)OC(=O)CCCCCCCC=CCC=CCC=CCC	672	49324	48652	73.4	Unfed + Food (BWH)	Fatty Acyls
3954	780.5541	20.061	2,3-bis[[(Z)-heptadec-9-enoyl]oxy]propyl 2-(trimethylazaniumyl)ethyl phosphate	[M + Na]+	-284	0.766	C42H80NO8P	RXPVDHQFHI PN	CCCCCCCC=CCCCCCCCC(=O)OCC(COP(=O)(O)OCC[N+](C)(C)C)OC(=O)CCCCCCCC=CCCCCCCC	93	123624	123532	1336.2	Unfed + Food (BWH)	Glycerophospholipids
4009	714.5075	20.283	[(2R)-1-[2-aminoethoxy(hydroxy)phosphoryl]oxy-3-[(9E,12E)-heptadeca-9,12-dienoyl]oxypropan-2-yl] (E)-heptadec-9-enoate	[M + H]+	-268	0.748	C39H72NO8P	ZUQDTXLVESFSGP	CCCCCCCC=CCCCCCCCC(=O)OC(COC(=O)CCCCCCCC=CCC=CCCCC)COP(=O)(O)OCCN	116	38960	38844	336.1	Fed (BWH)	Glycerophospholipids
4030	591.4991	20.297	Diglyceride	[M + H]+	-83.9	0.744	C37H66O5	YFBCIDURFTWKDQ	CCCCCCCCCCCCCCCC(=O)OCC(CO)OC(=O)CCCCC=CCC=CCC=CCCCCC	32	94738	94705	2922.8	Untreated	Fatty Acyls
4054	756.5542	20.323	2-[[(2R)-2-(8,9-ditritiohexadecanoyloxy)-3-hexadecanoyloxypropoxy]-hydroxyphosphoryl]oxyethyl-trimethylazanium	[M + Na]+	-276.1	0.793	C40H80NO8P	KILNVBDSWZSGLL	CCCCCCCCCCCCCCCC(=O)OCC(COP(=O)(O)OCC[N+](C)(C)C)OC(=O)CCCCCCCCCCCCCCC	202	132372	132170	656.8	Untreated	Glycerophospholipids
4077	744.5547	20.4	[(2R)-3-[(E)-heptadec-9-enoyl]oxy-2-[(E)-hexadec-9-enoyl]oxypropyl] 2-(trimethylazaniumyl)ethyl phosphate	[M + H]+	-311.3	0.745	C41H78NO8P	APFZPDJHIAHIFU	CCCCCCCC=CCCCCCCCC(=O)OCC(COP(=O)(O)OCC[N+](C)(C)C)OC(=O)CCCCCCCC=CCCCCCC	426	7045	6619	16.6	Fed (BWH) JA Treatment	Glycerophospholipids
4101	690.5082	20.476	[(2R)-1-[2-aminoethoxy(hydroxy)phosphoryl]oxy-3-[(E)-hexadec-14-enoyl]oxypropan-2-yl] hexadecanoate	[M + H]+	-228.2	0.796	C37H72NO8P	AIACWUYPXKDNME	CCCCCCCCCCCCCCCC(=O)OC(COC(=O)CCCCCCCCCCCCC=CC)COP(=O)(O)OCCN	100	1816	1716	18.1	Fed (BWH) JA Treatment	Glycerophospholipids
4111	617.5147	20.483	1,2-Dilinoleoyl-Sn-Glycerol	[M + H]+	-120.5	0.773	C39H68O5	MQGBAQLIFKSMEM	CCCCCC=CCC=CCCCCCCCC(=O)OCC(CO)OC(=O)CCCCCCCC=CCC=CCCCCC	284	20844	20560	73.4	Unfed + Food (BWH)	Fatty Acyls
4133	782.5698	20.515	1,2-di-(9Z,11Z-octadecadienoyl)-sn-glycero-3-phosphocholine	[M + H]+	-264.9	0.766	C44H80NO8P	FDJMFFOKIXCKTF	CCCCCCC=CC=CCCCCCCCC(=O)OCC(COP(=O)(O)OCC[N+](C)(C)C)OC(=O)CCCCCCCC=CC=CCCCCCC	218	150339	150121	691	Untreated	Glycerophospholipids
4139	732.5547	20.525	[O-[1-O,2-O-(1,32-Dioxodotriacontane-1,32-diyl)-L-glycero-3-phospho]choline]anion	[M + H]+	-271.5	0.726	C40H78NO8P	JJWLDPGNXOEBFR	C[N+](C)(C)CCOP(=O)(O)OCC1COC(=O)CCCCCCCCCCCCCCCCCCCCCCCCCCCCCCC(=O)O1	235	18086	17851	77	Fed (BWH) JA Treatment	Glycerophospholipids
4177	797.5176	20.59	1-(octadeca-9,12,15-trienoyloxy)-3-{[3,4,5-trihydroxy-6-(hydroxymethyl)oxan-2-yl]oxy}propan-2-yl octadeca-9,12,15-trienoate	[M + Na]+	-111.5	0.81	C45H74O10	QUZHZFAQJATMCA	CCC=CCC=CCC=CCCCCCCCC(=O)OCC(COC1C(C(C(C(O1)CO)O)O)O)OC(=O)CCCCCCCC=CCC=CCC=CCC	6648	179333	172685	27	Unfed + Food (BWH)	Glycerolipids
4184	613.4834	20.59	1-hydroxy-3-(octadeca-9,12,15-trienoyloxy)propan-2-yl octadeca-9,12,15-trienoate	[M + H]+	-103.1	0.741	C39H64O5	RAPBJBKXYYMYAY	CCC=CCC=CCC=CCCCCCCCC(=O)OCC(CO)OC(=O)CCCCCCCC=CCC=CCC=CCC	802	394997	394195	492.6	Unfed + Food (BWH)	Fatty Acyls
4207	770.5699	20.632	1-Docosanoyl-2-undecanoyl-sn-glycero-3-phosphocholine	[M + Na]+	-341.6	0.789	C41H82NO8P	UDZHTHXFNTYZET	CCCCCCCCCCCCCCCCCCCCCC(=O)OCC(COP(=O)(O)OCC[N+](C)(C)C)OC(=O)CCCCCCCCCC	2248	9611	7363	4.3	Unfed + Food (BWH)	Glycerophospholipids
4228	605.5152	20.688	[1-[(Z)-hexadec-9-enoyl]oxy-3-hydroxypropan-2-yl] (9Z,12Z)-nonadeca-9,12-dienoate	[M + H]+	-108	0.713	C38H68O5	BNWYKSDYZJFJLD	CCCCCCC=CCCCCCCCC(=O)OCC(CO)OC(=O)CCCCCCCC=CCC=CCCCCCC	349	1315	966	3.8	Unfed + Food (BWH)	Fatty Acyls
4245	738.5056	20.725	1,2-di-(9R, 10S-methylene-hexadecanoyl)-sn-glycero-3-phosphoethanolamine	[M + Na]+	-234.3	0.71	C39H74NO8P	FTCITDHJQWUTEF	CCCCCCC1CC1CCCCCCCC(=O)OCC(COP(=O)(O)OCCN)OC(=O)CCCCCCCC2CC2CCCCCC	579	3273	2694	5.7	Fed (BWH)	Glycerophospholipids
4246	716.5231	20.729	1,2-di-(9R, 10S-methylene-hexadecanoyl)-sn-glycero-3-phosphoethanolamine	[M + H]+	-234.4	0.724	C39H74NO8P	FTCITDHJQWUTEF	CCCCCCC1CC1CCCCCCCC(=O)OCC(COP(=O)(O)OCCN)OC(=O)CCCCCCCC2CC2CCCCCC	622	79458	78836	127.7	Unfed + Food (BWH)	Glycerophospholipids
4266	593.5147	20.742	[2-[(Z)-heptadec-9-enoyl]oxy-3-hydroxypropyl] (Z)-heptadec-9-enoate	[M + H]+	-172.3	0.724	C37H68O5	CNWDFRHWESXPEY	CCCCCCCC=CCCCCCCCC(=O)OCC(CO)OC(=O)CCCCCCCC=CCCCCCCC	321	16362	16041	51	Unfed + Food (BWH)	Fatty Acyls
4330	746.5703	20.906	16:0-17:0 cyclo PC, 1-palmitoyl-2-cis-9,10-methylenehexadecanoyl-sn-glycero-3-phosphocholine, powder	[M + H]+	-359.4	0.776	C41H80NO8P	MHMMFIIAMURXQM	CCCCCCCCCCCCCCCC(=O)OCC(COP(=O)(O)OCC[N+](C)(C)C)OC(=O)CCCCCCCC1CC1CCCCCC	66	3326	3260	50.1	Fed (BWH) JA Treatment	Glycerophospholipids
4336	742.5385	20.933	2-Azaniumylethyl (2R)-2,3-bis(heptadecanoyloxy)propyl phosphate	[M + Na]+	-243.8	0.776	C39H78NO8P	YSFFAUPDXKTJMR	CCCCCCCCCCCCCCCCC(=O)OCC(COP(=O)(O)OCCN)OC(=O)CCCCCCCCCCCCCCCC	161	14998	14836	92.9	Fed (BWH)	Glycerophospholipids
4348	619.5307	20.963	[(2R)-2-heptadecanoyloxy-3-hydroxypropyl] heptadecanoate	[M + Na]+	-220.6	0.719	C37H72O5	RGROBSGNJZWWRZ	CCCCCCCCCCCCCCCCC(=O)OCC(CO)OC(=O)CCCCCCCCCCCCCCCC	80	2228	2148	28	Unfed + Food (BWH)	Glycerolipids
4364	784.5853	21.002	(2-Octadeca-4,7-dienoyloxy-3-octadec-4-enoyloxypropyl) 2-(trimethylazaniumyl)ethyl phosphate	[M + H]+	-320.4	0.705	C44H82NO8P	HZHAEVXGLQPJBM	CCCCCCCCCCCCCC=CCCC(=O)OCC(COP(=O)(O)OCC[N+](C)(C)C)OC(=O)CCC=CCC=CCCCCCCCCCC	266	40239	39972	151.2	Fed (BWH)	Glycerophospholipids
4383	615.499	21.032	Diglyceride	[M + H]+	-110.3	0.769	C39H66O5	PGXBELQFNRPKBC	CCCCCC=CCC=CCCCCCCCC(=O)OCC(CO)OC(=O)CCCCCCCC=CCC=CCC=CCC	60	115736	115676	1914	Unfed + Food (BWH)	Fatty Acyls
4388	799.5332	21.033	2-(octadeca-9,12-dienoyloxy)-3-{[3,4,5-trihydroxy-6-(hydroxymethyl)oxan-2-yl]oxy}propyl octadeca-9,12,15-trienoate	[M + Na]+	-173.7	0.788	C45H76O10	YNSRHGCGBFCDGK	CCCCCC=CCC=CCCCCCCCC(=O)OC(COC1C(C(C(C(O1)CO)O)O)O)COC(=O)CCCCCCCC=CCC=CCC=CCC	308	89167	88859	289.5	Unfed + Food (BWH)	Glycerolipids
4414	619.5301	21.07	Diglyceride	[M + H]+	-72.4	0.731	C39H70O5	UZECZIKHMHALLK	CCCCCCCCCCCCCCCCCC(=O)OCC(CO)OC(=O)CCCCC=CCC=CCC=CCCCCC	362	20079	19717	55.4	Unfed + Food (BWH)	Fatty Acyls
4425	784.5852	21.091	[3-octadecanoyloxy-2-[(6Z,9Z,12Z)-octadeca-6,9,12-trienoyl]oxypropyl] 2-(trimethylazaniumyl)ethyl phosphate	[M + H]+	-401.1	0.772	C44H82NO8P	KJVJKBRMUDGTKA	CCCCCCCCCCCCCCCCCC(=O)OCC(COP(=O)(O)OCC[N+](C)(C)C)OC(=O)CCCCC=CCC=CCC=CCCCCC	752	9072	8320	12.1	Untreated	Glycerophospholipids
4432	730.5389	21.108	[(2R)-3-[2-aminoethoxy(hydroxy)phosphoryl]oxy-2-[(E)-heptadec-9-enoyl]oxypropyl] (E)-octadec-9-enoate	[M + H]+	-258.2	0.73	C40H76NO8P	ONRWCJHQRGLPDZ	CCCCCCCCC=CCCCCCCCC(=O)OCC(COP(=O)(O)OCCN)OC(=O)CCCCCCCC=CCCCCCCC	32	1588	1556	49.8	Unfed + Food (BWH)	Glycerophospholipids
4451	772.5857	21.157	[(2R)-2-[(E)-heptadec-9-enoyl]oxy-3-[(E)-octadec-9-enoyl]oxypropyl] 2-(trimethylazaniumyl)ethyl phosphate	[M + H]+	-350.4	0.743	C43H82NO8P	NLHFZTMNUMPEOB	CCCCCCCCC=CCCCCCCCC(=O)OCC(COP(=O)(O)OCC[N+](C)(C)C)OC(=O)CCCCCCCC=CCCCCCCC	367	6511	6144	17.7	Fed (BWH)	Glycerophospholipids
4471	718.5392	21.218	NA	[M + H]+	-242.6	0.777	C39H76NO8P	HMFZGRMEDSLOAV	CCCCCCCCCCCCC=CCCCCCCCCCC(=O)OC(COC(=O)CCCCCCCCC)COP(=O)(O)OCCN	136	2511	2375	18.5	Fed (BWH) JA Treatment	Glycerophospholipids
4496	756.5547	21.288	(2-aminoethoxy)[3-(icosanoyloxy)-2-(pentadecanoyloxy)propoxy]phosphinic acid	[M + Na]+	-222.4	0.776	C40H80NO8P	OUNAKUJUDICZMA	CCCCCCCCCCCCCCCCCCCC(=O)OCC(COP(=O)(O)OCCN)OC(=O)CCCCCCCCCCCCCC	477	1024	547	2.1	Unfed + Food (BWH)	Glycerophospholipids
4510	591.499	21.308	Diglyceride	[M + H]+	-95.2	0.744	C37H66O5	YFBCIDURFTWKDQ	CCCCCCCCCCCCCCCC(=O)OCC(CO)OC(=O)CCCCC=CCC=CCC=CCCCCC	66	11378	11313	173.6	Untreated	Fatty Acyls
4569	617.5148	21.468	1,2-Dilinoleoyl-Sn-Glycerol	[M + H]+	-116.7	0.792	C39H68O5	MQGBAQLIFKSMEM	CCCCCC=CCC=CCCCCCCCC(=O)OCC(CO)OC(=O)CCCCCCCC=CCC=CCCCCC	172	31582	31410	183.4	Unfed + Food (BWH)	Fatty Acyls
4573	801.5488	21.473	1-(octadeca-9,12-dienoyloxy)-3-{[3,4,5-trihydroxy-6-(hydroxymethyl)oxan-2-yl]oxy}propan-2-yl octadeca-9,12-dienoate	[M + Na]+	-219.8	0.814	C45H78O10	BROOMPUVDPTGEG	CCCCCC=CCC=CCCCCCCCC(=O)OCC(COC1C(C(C(C(O1)CO)O)O)O)OC(=O)CCCCCCCC=CCC=CCCCCC	2038	31088	29050	15.3	Unfed + Food (BWH)	Glycerolipids
4605	786.6008	21.52	2,3-bis[[(E)-octadec-16-enoyl]oxy]propyl 2-(trimethylazaniumyl)ethyl phosphate	[M + H]+	-287.3	0.749	C44H84NO8P	IFUMJRUHZLNBFL	CC=CCCCCCCCCCCCCCCC(=O)OCC(COP(=O)(O)OCC[N+](C)(C)C)OC(=O)CCCCCCCCCCCCCCC=CC	208	14853	14644	71.3	Fed (BWH)	Glycerophospholipids
4609	816.6559	21.521	NA	[M + H]+	-184.3	0.746	C46H89NO10	KRFPAOHDZGRUBK	CCCCCCCCCCCCCCCCCCCCCCCCCC(C(=O)NC(COC1C(C(C(C(O1)CO)O)O)O)C(C(CCCC=CCCCC)O)O)O	475	67569	67095	142.4	Untreated	Sphingolipids
4636	591.4993	21.587	Diglyceride	[M + H]+	-104.6	0.751	C37H66O5	YFBCIDURFTWKDQ	CCCCCCCCCCCCCCCC(=O)OCC(CO)OC(=O)CCCCC=CCC=CCC=CCCCCC	1261	3019	1758	2.4	Untreated	Fatty Acyls
4656	774.6013	21.637	Pdspc	[M + H]+	-379.8	0.728	C43H84NO8P	NEXGQYNWUMFNAG	CCCCCCCCCCCCCCCC(=O)OCC(COP(=O)(O)OCC[N+](C)(C)C)OC(=O)CCCCCCCC1CC1CCCCCCCC	77	299	222	3.9	Fed (BWH)	Glycerophospholipids
4657	770.5699	21.638	1-Pentadecanoyl-2-heneicosanoyl-glycero-3-phosphoethanolamine	[M + Na]+	-261.6	0.755	C41H82NO8P	ZFLJLNBPMQYPNJ	CCCCCCCCCCCCCCCCCCCCC(=O)OC(COC(=O)CCCCCCCCCCCCCC)COP(=O)(O)OCCN	305	4158	3853	13.6	Untreated	Glycerophospholipids
4668	812.6167	21.691	1-octadecanoyl-2-(5Z,11Z,14Z-eicosatrienoyl)-sn-glycero-3-phosphocholine	[M + H]+	-382.5	0.768	C46H86NO8P	CXHPMDBXIXXMJY	CCCCCCCCCCCCCCCCCC(=O)OCC(COP(=O)(O)OCC[N+](C)(C)C)OC(=O)CCCC=CCCCCC=CCC=CCCCCC	311	1322	1012	4.3	Unfed JA Treatment	Glycerophospholipids
4776	619.5307	22.014	[(2R)-2-heptadecanoyloxy-3-hydroxypropyl] heptadecanoate	[M + Na]+	-76.2	0.801	C37H72O5	RGROBSGNJZWWRZ	CCCCCCCCCCCCCCCCC(=O)OCC(CO)OC(=O)CCCCCCCCCCCCCCCC	171	1499	1327	8.7	Unfed + Food (BWH)	Glycerolipids
4780	635.4661	22.02	[1-[(4E,7E)-hexadeca-4,7-dienoyl]oxy-3-hydroxypropan-2-yl] (7E,9E,11E,13E,15E,17E,19E)-docosa-7,9,11,13,15,17,19-heptaenoate	[M + H]+	-251.4	0.702	C41H62O5	MDHJRTCCYHIXHI	CCCCCCCCC=CCC=CCCC(=O)OCC(CO)OC(=O)CCCCCC=CC=CC=CC=CC=CC=CC=CCC	127	865	738	6.8	Unfed + Food (BWH)	Glycerolipids
4832	844.687	22.237	N-(3,4-dihydroxy-1-{[3,4,5-trihydroxy-6-(hydroxymethyl)oxan-2-yl]oxy}octadec-10-en-2-yl)-2-hydroxytetracosanamide	[M + H]+	-211.4	0.732	C48H93NO10	HUHVDCYMYIXOIN	CCCCCCCCCCCCCCCCCCCCCCC(C(=O)NC(COC1C(C(C(C(O1)CO)O)O)O)C(C(CCCCCC=CCCCCCCC)O)O)O	1008	31762	30754	31.5	Untreated	Sphingolipids
4835	682.6353	22.238	2-hydroxy-N-(1,3,4-trihydroxyoctadec-9-en-2-yl)tetracosanamide	[M + H]+	-189.5	0.703	C42H83NO5	NDAGVZHFRAVTBZ	CCCCCCCCCCCCCCCCCCCCCCC(C(=O)NC(CO)C(C(CCCCC=CCCCCCCCC)O)O)O	1373	2867	1494	2.1	Untreated	Sphingolipids
4926	591.4992	22.671	Diglyceride	[M + H]+	-187.8	0.739	C37H66O5	YFBCIDURFTWKDQ	CCCCCCCCCCCCCCCC(=O)OCC(CO)OC(=O)CCCCC=CCC=CCC=CCCCCC	229	3019	2790	13.2	Fed (BWH) JA Treatment	Fatty Acyls
4951	828.693	22.76	2-hydroxy-N-(3-hydroxy-1-{[3,4,5-trihydroxy-6-(hydroxymethyl)oxan-2-yl]oxy}octadec-4-en-2-yl)tetracosanamide	[M + H]+	-242.9	0.744	C48H93NO9	ZXWQZGROTQMXME	CCCCCCCCCCCCCCCCCCCCCCC(C(=O)NC(COC1C(C(C(C(O1)CO)O)O)O)C(C=CCCCCCCCCCCCCC)O)O	201	487	286	2.4	Unfed JA Treatment	Sphingolipids
4996	710.6667	22.887	NA	[M + H]+	-212.3	0.701	C44H87NO5	DXBVMKRDWGCKCM	CCCCCCCCCCCCCCCCCCCCCCCCC(C(=O)NC(CO)C(C=CC(CCCCCCCCCCCC)O)O)O	418	1162	744	2.8	Untreated	Sphingolipids
4997	872.718	22.887	N-(3,4-dihydroxy-1-{[3,4,5-trihydroxy-6-(hydroxymethyl)oxan-2-yl]oxy}octadec-8-en-2-yl)-2-hydroxyhexacosanamide	[M + H]+	-238.4	0.727	C50H97NO10	NVFBAYARDFKRAO	CCCCCCCCCCCCCCCCCCCCCCCCC(C(=O)NC(COC1C(C(C(C(O1)CO)O)O)O)C(C(CCCC=CCCCCCCCCC)O)O)O	5894	16034	10139	2.7	Untreated	Sphingolipids
5081	619.5312	23.187	[(2R)-2-heptadecanoyloxy-3-hydroxypropyl] heptadecanoate	[M + Na]+	-214	0.732	C37H72O5	RGROBSGNJZWWRZ	CCCCCCCCCCCCCCCCC(=O)OCC(CO)OC(=O)CCCCCCCCCCCCCCCC	45	605	559	13.3	Fed (BWH) JA Treatment	Glycerolipids
5292	567.5356	23.787	6-Stearoyloxystearic acid	[M + H]+	-38.9	0.776	C36H70O4	FBBUCTRNJXSYIE	CCCCCCCCCCCCCCCCCC(=O)OC(CCCCCCCCCCCC)CCCCC(=O)O	408	3131	2723	7.7	Unfed + Food (BWH)	Fatty Acyls
5519	595.5668	24.281	9-Henicosanoyloxyheptadecanoic acid	[M + H]+	-23.7	0.882	C38H74O4	YVIWBQUEZXJRLS	CCCCCCCCCCCCCCCCCCCCC(=O)OC(CCCCCCCC)CCCCCCCC(=O)O	509	8479	7970	16.6	Untreated	Fatty Acyls
5729	623.5988	24.71	12-Aahaa	[M + H]+	-43	0.757	C40H78O4	ZXGARGCMIJPYPP	CCCCCCCCCCCCCCCCCCCC(=O)OC(CCCCCCCC)CCCCCCCCCCC(=O)O	298	740	442	2.5	Untreated	Fatty Acyls
5888	845.6637	25.058	(3-dodecanoyloxy-2-hexadecanoyloxypropyl) (4Z,7Z,10Z,13Z,16Z,19Z)-docosa-4,7,10,13,16,19-hexaenoate	[M + Na]+	-172.5	0.714	C53H90O6	MLHGBIWZPHKG	CCCCCCCCCCCCCCCC(=O)OC(COC(=O)CCCCCCCCCCC)COC(=O)CCC=CCC=CCC=CCC=CCC=CCC=CCC	146	1087	941	7.4	Fed (BWH) JA Treatment	Glycerolipids
5965	821.6635	25.209	NA	[M + Na]+	-241.3	0.719	C51H90O6	QSFMAXBBEXQJKS	CCCCCCCCCCCCCCC(=O)OCC(COC(=O)CCCCC=CCC=CCC=CCC=CCC)OC(=O)CCCCCCCCCCCCCC	44	1244	1201	28.5	Fed (BWH) JA Treatment	Glycerolipids
6010	847.6782	25.272	1-(9Z-pentadecenoyl)-2-(9Z,12Z-heptadecadienoyl)-3-(9Z,12Z-octadecadienoyl)-sn-glycerol	[M + Na]+	-204.1	0.733	C53H92O6	LHGBEHSQGHVYPS	CCCCCC=CCCCCCCCC(=O)OCC(COC(=O)CCCCCCCC=CCC=CCCCCC)OC(=O)CCCCCCCC=CCC=CCCCC	64	3955	3891	62.3	Fed (BWH) JA Treatment	Glycerolipids
6042	873.6941	25.333	1,2-di-(9Z,12Z-heptadecadienoyl)-3-(9Z,12Z-octadecadienoyl)-sn-glycerol	[M + Na]+	-200.7	0.704	C55H94O6	FDAPFDJYZCPBJG	CCCCCC=CCC=CCCCCCCCC(=O)OCC(COC(=O)CCCCCCCC=CCC=CCCCC)OC(=O)CCCCCCCC=CCC=CCCCC	280	5410	5130	19.3	Fed (BWH) JA Treatment	Glycerolipids
6091	823.6794	25.422	2,3-Di(hexadec-8-enoyloxy)propyl hexadec-8-enoate	[M + Na]+	-163.2	0.74	C51H92O6	XBJLCRMEXQSWDO	CCCCCCCC=CCCCCCCC(=O)OCC(COC(=O)CCCCCCC=CCCCCCCC)OC(=O)CCCCCCC=CCCCCCCC	54	1740	1686	32.4	Fed (BWH) JA Treatment	Glycerolipids
6147	875.7093	25.535	1-Pentadecanoyl-2-docosapentaenoyl-3-pentadecanoyl-glycerol	[M + Na]+	-286.6	0.713	C55H96O6	CYCUFSFDDJJTHB	CCCCCCCCCCCCCCC(=O)OCC(COC(=O)CCCCCCCCCCCCCC)OC(=O)CCCCCC=CCC=CCC=CCC=CCC=CCC	306	5179	4873	16.9	Fed (BWH) JA Treatment	Glycerolipids
6219	851.7101	25.694	[2-[(Z)-heptadec-9-enoyl]oxy-3-[(Z)-hexadec-9-enoyl]oxypropyl] (Z)-heptadec-9-enoate	[M + Na]+	-128.8	0.715	C53H96O6	XFUGMBAPQJQXQM	CCCCCCCC=CCCCCCCCC(=O)OCC(COC(=O)CCCCCCCC=CCCCCCC)OC(=O)CCCCCCCC=CCCCCCCC	169	1665	1496	9.8	Fed (BWH) JA Treatment	Glycerolipids
