## Supplementary Data File S4 for "Jasmonate-induced prey response in the carnivorous plant *Drosera capensis*"

1	Cinnamoyl-CoA	O[C@H](C(C)(COP(OP(OC[C@@H]1[C@H]([C@H]([C@@H](O1)N2C=NC3=C2N=CN=C3N)O)OP(O)(O)=O)(O)=O)(O)=O)C)C(NCCC(NCCSC(C=CC4=CC=CC=C4)=O)=O)=O
2	Pinocembrin chalcone	OC1=CC(O)=C(C(/C=C/C2=CC=CC=C2)=O)C(O)=C1
3	Pinocembrin	O=C1C[C@@H](C2=CC=CC=C2)OC3=C1C(O)=CC(O)=C3
4	Pinobanksin	O=C(C(C(O)=CC(O)=C1)=C1O[C@@H]2C3=CC=CC=C3)[C@@H]2O
5	Pinobanksin 3-acetate	OC1=CC(O)=C(C([C@H](OC(C)=O)[C@@H](C2=CC=CC=C2)O3)=O)C3=C1
6	Chrysin	O=C1C(C(O)=CC(O)=C2)=C2OC(C3=CC=CC=C3)=C1
7	Pinostrobin	OC1=C(C(C[C@@H](C2=CC=CC=C2)O3)=O)C3=CC(OC)=C1
8	Galangin	O=C1C(C(O)=CC(O)=C2)=C2OC(C3=CC=CC=C3)=C1O
9	Isoliquiritigenin	O=C(/C=C/C1=CC=C(O)C=C1)C(C=C2)=C(O)C=C2O
10	Liquiritigenin	O=C(C(C=C1)=C(C=C1O)O2)C[C@H]2C(C=C3)=CC=C3O
11	Garbanzol	O[C@@H]1[C@H](OC2=C(C1=O)C=CC(O)=C2)C(C=C3)=CC=C3O
12	5-Deoxyleucopelargonidin	OC(C=C1)=CC=C1[C@@H]2[C@@H](O)[C@@H](O)C3=CC=C(O)C=C3O2
13	7,4'-Dihydroxyflavone	O=C(C(C=C1)=C(C=C1O)O2)C=C2C(C=C3)=CC=C3O
14	Butein	OC1=C(C=CC(O)=C1)C(/C=C/C2=CC(O)=C(O)C=C2)=O
15	Butin	O=C(C(C=C1)=C(C=C1O)O2)C[C@H]2C3=CC=C(O)C(O)=C3
16	Dihydrofisetin	OC(C=C1)=C(O)C=C1[C@@H]2[C@@H](O)C(C3=CC=C(O)C=C3O2)=O
17	Deoxyleucocyanidin	O[C@@H]1[C@H](OC2=C([C@@H]1O)C=CC(O)=C2)C3=CC=C(O)C(O)=C3
18	Dihydro-4-coumaroyl-CoA	O=C(SCCNC(CCNC([C@H](O)C(C)(C)COP(O)(OP(OC[C@@H]1[C@@H](OP(O)(O)=O)[C@@H](O)[C@H](N2C3=C(C(N)=NC=N3)N=C2)O1)(O)=O)=O)=O)=O)CCC4=CC=C(O)C=C4
19	Phloretin	O=C(CCC1=CC=C(O)C=C1)C2=C(O)C=C(O)C=C2O
20	Phlorizin	O=C(CCC1=CC=C(O)C=C1)C(C(O)=CC(O)=C2)=C2O[C@@H]([C@H](O)[C@H]3O)O[C@H](CO)[C@H]3O
21	Prunin	OC1=CC=C([C@@H]2CC(C3=C(C=C(C=C3O2)O[C@@H]4O[C@H](CO)[C@@H](O)[C@H](O)[C@H]4O)O)=O)C=C1
22	Naringin	O=C(C(C(O)=C1)=C(C=C1O[C@H](O[C@@H]2CO)[C@@H]([C@@H](O)[C@@H]2O)O[C@H](O[C@H]3C)[C@H](O)[C@H](O)[C@H]3O)O4)C[C@H]4C(C=C5)=CC=C5O
23	Desmethyl-xanthohumol	OC1=C(C/C=C(C)/C)C(O)=C(C(/C=C/C2=CC=C(O)C=C2)=O)C(O)=C1
24	Xanthohumol	OC1=C(C/C=C(C)/C)C(O)=C(C(/C=C/C2=CC=C(O)C=C2)=O)C(OC)=C1
25	4-O-Methyl-xanthohumol	OC1=C(C/C=C(C)/C)C(O)=C(C(/C=C/C2=CC=C(OC)C=C2)=O)C(OC)=C1
26	Hesperetin	O=C(C1)C(C(O)=CC(O)=C2)=C2O[C@@H]1C(C=C3)=CC(O)=C3OC
27	Hesperetin 7-O-glucoside	COC(C=C1)=C(O)C=C1[C@@H]2CC(C3=C(O)C=C(O[C@@H]4O[C@H](CO)[C@@H](O)[C@H](O)[C@H]4O)C=C3O2)=O
28	Neohesperidin	O=C1C(C(O)=C2)=C(C=C2O[C@H](O[C@@H]3CO)[C@@H]([C@@H](O)[C@@H]3O)O[C@H](O[C@H]4C)[C@H](O)[C@H](O)[C@H]4O)O[C@H](C5=CC=C(OC)C(O)=C5)C1
29	Isosakuranetin	O=C(C1)C2=C(O)C=C(O)C=C2O[C@@H]1C(C=C3)=CC=C3OC
30	p-Coumaroyl-CoA	O=C(SCCNC(CCNC([C@H](O)C(C)(C)COP(O)(OP(OC[C@@H]1[C@@H](OP(O)(O)=O)[C@@H](O)[C@H](N2C3=C(C(N)=NC=N3)N=C2)O1)(O)=O)=O)=O)=O)/C=C/C4=CC=C(O)C=C4
31	Naringenin chalcone	O=C(/C=C/C1=CC=C(O)C=C1)C2=C(O)C=C(O)C=C2O
32	Naringenin	O=C(C1)C2=C(O)C=C(O)C=C2O[C@@H]1C(C=C3)=CC=C3O
33	Dihydrokaempferol	O=C([C@@H]1O)C(C(O)=CC(O)=C2)=C2O[C@@H]1C(C=C3)=CC=C3O
34	Leucopelargonidin	O[C@H]([C@@H]1O)C2=C(O)C=C(O)C=C2O[C@@H]1C(C=C3)=CC=C3O
35	Pelargonidin	OC1=CC(O)=CC2=[O+]C(C3=CC=C(O)C=C3)=C(O)C=C21
36	(-)-Epiafzelechin	O[C@H]1[C@H](OC2=CC(O)=CC(O)=C2C1)C3=CC=C(O)C=C3
37	Sakuranetin	O=C1C(C(O)=CC(OC)=C2)=C2O[C@H](C(C=C3)=CC=C3O)C1
38	p-Coumaroyl shikimic acid	O[C@H]1[C@H](OC(/C=C/C2=CC=C(O)C=C2)=O)CC(C(O)=O)=C[C@H]1O
39	p-Coumaroyl quinic acid	OC1=CC=C(/C=C/C(O[C@@H]2C[C@@](C(O)=O)(O)C[C@@H](O)[C@H]2O)=O)C=C1
40	Naringenin chalcone 4'-O-glucoside	OC1=CC=C(/C=C/C(C2=C(O)C=C(O[C@@H]3O[C@H](CO)[C@@H](O)[C@H](O)[C@H]3O)C=C2O)=O)C=C1
41	Aureusidin 6-O-glucoside	OC1=C(O)C=CC(/C=C2C(C3=C(O)C=C(O[C@@H]4O[C@H](CO)[C@@H](O)[C@H](O)[C@H]4O)C=C3O/2)=O)=C1
42	Apiforol	OC(C1)C(C(O)=C2)=C(C=C2O)O[C@@H]1C(C=C3)=CC=C3O
43	(+)-Afzelechin	OC1=CC(O)=CC(O[C@@H]2C(C=C3)=CC=C3O)=C1C[C@@H]2O
44	8-C-Glucosylnaringenin	OC[C@@H]1[C@H]([C@H](O)[C@@H](O)[C@H](C(C(O)=C2)=C3C(C(CC(C4=CC=C(O)C=C4)O3)=O)=C2O)O1)O
45	Vitexin	OC[C@@H]1[C@H]([C@H](O)[C@@H](O)[C@H](C(C(O)=C2)=C3C(C(C=C(C4=CC=C(O)C=C4)O3)=O)=C2O)O1)O
46	Kaempferol	O=C1C2=C(O)C=C(O)C=C2OC(C(C=C3)=CC=C3O)=C1O
47	Chalcone 2'-O-glucoside	O=C(/C=C/C1=CC=C(O)C=C1)C2=C(O)C=C(O)C=C2O[C@@H]3O[C@H](CO)[C@@H](O)[C@H](O)[C@H]3O
48	Apigenin	O=C1C2=C(O)C=C(O)C=C2OC(C(C=C3)=CC=C3O)=C1
49	Caffeoyl shikimic acid	O[C@H]1[C@H](OC(/C=C/C2=CC=C(O)C(O)=C2)=O)CC(C(O)=O)=C[C@H]1O
50	Caffeoyl quinic acid	OC1=CC(/C=C/C(O[C@@H]2C[C@@](C(O)=O)(O)C[C@@H](O)[C@H]2O)=O)=CC=C1O
51	2',3,4,4',6'-Peptahydroxychalcone 4'-O-glucoside	OC1=CC=C(/C=C/C(C2=C(O)C=C(O[C@@H]3O[C@H](CO)[C@@H](O)[C@H](O)[C@H]3O)C=C2O)=O)C=C1O
52	Bracteatin 6-O-glucoside	OC1=C(O)C(O)=CC(/C=C2C(C3=C(O)C=C(O[C@@H]4O[C@H](CO)[C@@H](O)[C@H](O)[C@H]4O)C=C3O/2)=O)=C1
53	Quercetin	O=C1C2=C(O)C=C(O)C=C2OC(C(C=C3)=CC(O)=C3O)=C1O
54	Caffeoyl-CoA	O=C(SCCNC(CCNC([C@H](O)C(C)(C)COP(O)(OP(OC[C@@H]1[C@@H](OP(O)(O)=O)[C@@H](O)[C@H](N2C3=C(C(N)=NC=N3)N=C2)O1)(O)=O)=O)=O)=O)/C=C/C4=CC(O)=C(O)C=C4
55	2',3,4,4',6'-Pentahydroxychalcone	O=C(/C=C/C1=CC(O)=C(O)C=C1)C2=C(O)C=C(O)C=C2O
56	Eriodictyol	O=C(C1)C(C(O)=C2)=C(C=C2O)O[C@@H]1C3=CC(O)=C(O)C=C3
57	Dihydroquercetin	O=C([C@@H]1O)C(C(O)=CC(O)=C2)=C2O[C@@H]1C3=CC(O)=C(O)C=C3
58	Leucocyanidin	O[C@H]([C@@H]1O)C(C(O)=CC(O)=C2)=C2O[C@@H]1C(C=C3)=CC(O)=C3O
59	Cyanidin	OC1=C([O+]=C(C=C2O)C(C(O)=C2)=C1)C3=CC=C(O)C(O)=C3
60	(-)-Epicatechin	O[C@H]1[C@H](OC2=C(C1)C(O)=CC(O)=C2)C3=CC(O)=C(O)C=C3
61	Luteolin	O=C1C2=C(O)C=C(O)C=C2OC(C(C=C3)=CC(O)=C3O)=C1
62	(+)-Catechin	O[C@@H]1[C@H](OC2=CC(O)=CC(O)=C2C1)C3=CC=C(O)C(O)=C3
63	Luteoforol	OC(C1)C(C(O)=C2)=C(C=C2O)O[C@@H]1C(C=C3)=CC(O)=C3O
64	Feruloyl-CoA	O=C(SCCNC(CCNC([C@H](O)C(C)(C)COP(O)(OP(OC[C@@H]1[C@@H](OP(O)(O)=O)[C@@H](O)[C@H](N2C3=C(C(N)=NC=N3)N=C2)O1)(O)=O)=O)=O)=O)/C=C/C4=CC(OC)=C(O)C=C4
65	4,2',4',6'-Tetrahydroxy-3-methoxychalcone	OC1=CC(O)=C(C(/C=C/C2=CC(OC)=C(O)C=C2)=O)C(O)=C1
66	Homoeriodictyol	O=C1C(C(O)=C2)=C(C=C2O)O[C@H](C3=CC=C(O)C(OC)=C3)C1
67	Tricetin	O=C1C(C(O)=CC(O)=C2)=C2OC(C(C=C3O)=CC(O)=C3O)=C1
68	Myricetin	O=C1C(C(O)=C2)=C(C=C2O)OC(C3=CC(O)=C(O)C(O)=C3)=C1O
69	Dihydrotricetin	O=C(C1)C(C(O)=CC(O)=C2)=C2O[C@@H]1C(C=C3O)=CC(O)=C3O
70	Dihydromyricetin	O=C([C@@H]1O)C2=C(O)C=C(O)C=C2O[C@@H]1C(C=C3O)=CC(O)=C3O
71	Leucodelphinidin	O[C@H]([C@@H]1O)C(C(O)=C2)=C(C=C2O)O[C@@H]1C(C=C3O)=CC(O)=C3O
72	Delphinidin	OC1=CC2=C(O)C=C(O)C=C2[O+]=C1C(C=C3O)=CC(O)=C3O
73	(-)-Epigallocatechin	O[C@H]1[C@@H](C2=CC(O)=C(O)C(O)=C2)OC3=CC(O)=CC(O)=C3C1
74	(+)-Gallocatechin	O[C@@H]1[C@H](OC2=CC(O)=CC(O)=C2C1)C3=CC(O)=C(O)C(O)=C3
